# A Thousand Meters Deep: Vertical Profiling of the Subterranean Microbes of Gourgouthakas Cave

**DOI:** 10.64898/2026.03.19.712943

**Authors:** Savvas Paragkamian, Christos A. Christakis, Vassiliki A. Michalopoulou, Maria Plakogiannaki, Stefanos Soultatos, Nikolaos P. Arapitsas, Markos Vaxevanopoulos, Yorgos Sotiriadis, Christos Pennos, Emmanouil A. Markakis, Panagiotis F. Sarris

**Affiliations:** Department of Biology, University of Crete, 714 09 Heraklion, Crete, Greece; Hellenic Institute of Speleological Research, Irakleio, Crete, Greece; Institute of Molecular Biology and Biotechnology, Foundation for Research and Technology-Hellas, 714 09 Heraklion, Crete, Greece; Department of Agriculture, School of Agricultural Sciences, Hellenic Mediterranean University, Estavromenos, 71410, Heraklion, Greece; Department Of History, Archaeology and Social Anthropology, University of Thessaly, Greece; Proteas caving club, 54636 Thessaloniki, Greece; School of Geology, Department of Physical Geography, Aristotle University of Thessaloniki, Thessaloniki, Greece; Department of Biosciences, College of Life and Environmental Sciences, University of Exeter, Exeter, UK

**Keywords:** Subterranean microbiology, Gourgouthakas cave, Bioprospecting, Bacterial diversity, Antimicrobial activity, Phytopathogens, *Streptomyces*, Biocontrol.

## Abstract

**Introduction:** Caves represent unique, nutrient-limited windows into the deep biosphere, yet the microbiology of the deep terrestrial subsurface remains remarkably under-explored. In this work, we conducted a rare expedition into Gourgouthakas Cave (Crete, Greece), one of the world’s deepest vertical systems, which had remained untouched by humans for 19 years.

**Methods:** We performed a high-resolution vertical profiling of the cavès microbes by sampling rock surfaces across nine different depths down to 1,100 meters. Through extensive cultivation on various media and at different temperatures, we established a biobank of 820 bacterial isolates.

**Results:** Taxonomic identification of a 374-isolate subset revealed a diverse community spanning 35 genera and 4 phyla, dominated by *Pseudomonas*, *Aquipseudomonas*, *Bacillus*, and *Stenotrophomonas*.

Beyond characterizing this taxonomic diversity, we explored the biotechnological potential of these subterranean microbes against major agricultural threats. Screening 70 representative isolates against six key pathogens, including *Ralstonia solanacearum*, *Verticillium dahliae*, and *Phytophthora nicotianae*, uncovered a notable group of strains with potent antagonistic activity, particularly within the *Pseudomonas* and *Brevibacillus* groups. Genomic sequencing of cave-derived *Actinobacteria* (*Streptomyces* and *Nocardiopsis* isolates) further highlighted this potential, revealing 142 biosynthetic gene clusters (BGCs), over half of which showed little to no similarity to known clusters, suggesting a hidden reservoir of novel secondary metabolites. Pangenomic analysis of *Streptomyces* revealed 1,497 unique gene clusters. Finally, *ex vivo* trials showed that the *Aquipseudomonas paracarnis* (formerly *Pseudomonas sp.*) isolate SRL917 significantly reduced *Botrytis cinerea* infections on tomato leaves, even surpassing the performance of a commercial biocontrol agent.

**Discussion:** Collectively, our results demonstrate that deep karstic systems are not merely geological wonders but vital hotspots for microbial innovation with tangible applications for sustainable agriculture.
