## Supplementary Table 1 for "A Thousand Meters Deep: Vertical Profiling of the Subterranean Microbes of Gourgouthakas Cave"

### Sheet: Supplementary_Table_1
SRL_id	stab	Sample_identifier	Cave	Sample	Sample plate	Person who made the stab	Culture medium	Incubation temperature (oC)
SRL475	475	C9W1.2	Gourgouthakas Cave	C9	C9w1	Christos A. Christakis	NA	28
SRL476	476	C9W1.4a	Gourgouthakas Cave	C9	C9w1	Christos A. Christakis	NA	28
SRL477	477	C9W1.4b	Gourgouthakas Cave	C9	C9w1	Christos A. Christakis	NA	28
SRL478	478	C9W1.10a	Gourgouthakas Cave	C9	C9w1	Christos A. Christakis	NA	28
SRL479	479	C9W1.13	Gourgouthakas Cave	C9	C9w1	Christos A. Christakis	NA	28
SRL480	480	C9W1.24a	Gourgouthakas Cave	C9	C9w1	Christos A. Christakis	NA	28
SRL481	481	C9W1.15	Gourgouthakas Cave	C9	C9w1	Christos A. Christakis	NA	28
SRL678	678	C9w1.3a2a	Gourgouthakas Cave	C9	C9w1	Christos A. Christakis	NA	28
SRL679	679	C9w1.3a2b	Gourgouthakas Cave	C9	C9w1	Christos A. Christakis	NA	28
SRL680	680	C9w1.3a4b	Gourgouthakas Cave	C9	C9w1	Christos A. Christakis	NA	28
SRL681	681	C9w1.3b3	Gourgouthakas Cave	C9	C9w1	Christos A. Christakis	NA	28
SRL682	682	C9w1.3c1a	Gourgouthakas Cave	C9	C9w1	Christos A. Christakis	NA	28
SRL684	684	C9w1.14	Gourgouthakas Cave	C9	C9w1	Christos A. Christakis	R2A	28
SRL685	685	C9w1.7a	Gourgouthakas Cave	C9	C9w1	Christos A. Christakis	NA	28
SRL687	687	C9w1.24	Gourgouthakas Cave	C9	C9w1	Christos A. Christakis	NA	28
SRL689	689	C9w1.26b	Gourgouthakas Cave	C9	C9w1	Christos A. Christakis	R2A	28
SRL690	690	C9w1.19a	Gourgouthakas Cave	C9	C9w1	Christos A. Christakis	R2A	28
SRL691	691	C9w1.17a	Gourgouthakas Cave	C9	C9w1	Christos A. Christakis	R2A	28
SRL694	694	C9w1.9	Gourgouthakas Cave	C9	C9w1	Christos A. Christakis	R2A	28
SRL695	695	C9w1.3c1a1	Gourgouthakas Cave	C9	C9w1	Christos A. Christakis	NA	28
SRL696	696	C7w1.1	Gourgouthakas Cave	C7	C7w1	Christos A. Christakis	NA	28
SRL697	697	C7w1.29	Gourgouthakas Cave	C7	C7w1	Christos A. Christakis	NA	28
SRL698	698	C7w1.2c	Gourgouthakas Cave	C7	C7w1	Christos A. Christakis	NA1/2	28
SRL699	699	C7w1.14a	Gourgouthakas Cave	C7	C7w1	Christos A. Christakis	R2A	28
SRL709	709	C7w3.1a	Gourgouthakas Cave	C7	C7w3	Christos A. Christakis	NA	28
SRL710	710	C7w3.4a	Gourgouthakas Cave	C7	C7w3	Christos A. Christakis	NA	28
SRL711	711	C7w3.42c	Gourgouthakas Cave	C7	C7w3	Christos A. Christakis	NA1/2	28
SRL712	712	C7w3.38	Gourgouthakas Cave	C7	C7w3	Christos A. Christakis	NA1/2	28
SRL713	713	C7w3.37	Gourgouthakas Cave	C7	C7w3	Christos A. Christakis	NA1/2	28
SRL714	714	C7w3.26a	Gourgouthakas Cave	C7	C7w3	Christos A. Christakis	R2A	28
SRL715	715	C7w3.26b	Gourgouthakas Cave	C7	C7w3	Christos A. Christakis	NA	28
SRL716	716	C7w3.4b	Gourgouthakas Cave	C7	C7w3	Christos A. Christakis	NA	28
SRL717	717	C7w3.4c	Gourgouthakas Cave	C7	C7w3	Christos A. Christakis	NA	28
SRL718	718	C7w3.7a	Gourgouthakas Cave	C7	C7w3	Christos A. Christakis	NA	28
SRL720	720	C7w3.6	Gourgouthakas Cave	C7	C7w3	Christos A. Christakis	R2A	28
SRL722	722	C7w3.49a	Gourgouthakas Cave	C7	C7w3	Christos A. Christakis	R2A	28
SRL723	723	C7w3.49b	Gourgouthakas Cave	C7	C7w3	Christos A. Christakis	R2A	28
SRL724	724	C7w3.27	Gourgouthakas Cave	C7	C7w3	Christos A. Christakis	MNFMM	28
SRL726	726	C8w1.14	Gourgouthakas Cave	C8	C8w1	Christos A. Christakis	NA1/2	28
SRL727	727	C3w3.11	Gourgouthakas Cave	C3	C3w3	Christos A. Christakis	NA1/2	28
SRL728	728	C3w3.14	Gourgouthakas Cave	C3	C3w3	Christos A. Christakis	NA1/2	28
SRL729	729	C3w3.2	Gourgouthakas Cave	C3	C3w3	Christos A. Christakis	NA1/2	28
SRL730	730	C3w3.5	Gourgouthakas Cave	C3	C3w3	Christos A. Christakis	NA1/2	28
SRL731	731	C2w3.24	Gourgouthakas Cave	C2	C2w3	Christos A. Christakis	NA1/2	28
SRL732	732	C2w3.26	Gourgouthakas Cave	C2	C2w3	Christos A. Christakis	NA1/2	28
SRL737	737	C5w3.30	Gourgouthakas Cave	C5	C5w3	Christos A. Christakis	NA	28
SRL738	738	C5w3.4	Gourgouthakas Cave	C5	C5w3	Christos A. Christakis	NA	28
SRL739	739	C5w6.32	Gourgouthakas Cave	C5	C5w6	Christos A. Christakis	NA	28
SRL740	740	C5w6.34	Gourgouthakas Cave	C5	C5w6	Christos A. Christakis	NA	28
SRL742	742	C5w6.1	Gourgouthakas Cave	C5	C5w6	Christos A. Christakis	NA	28
SRL744	744	C7w4.11a	Gourgouthakas Cave	C7	C7w4	Christos A. Christakis	NA	28
SRL747	747	C7w4.21	Gourgouthakas Cave	C7	C7w4	Christos A. Christakis	NA	28
SRL748	748	C7w4.28	Gourgouthakas Cave	C7	C7w4	Christos A. Christakis	R2A	28
SRL751	751	C6w3.2	Gourgouthakas Cave	C6	C6w3	Christos A. Christakis	R2A	28
SRL752	752	C6w3.4	Gourgouthakas Cave	C6	C6w3	Christos A. Christakis	R2A	28
SRL763	763	C4w4.16	Gourgouthakas Cave	C4	C4w4	Christos A. Christakis	R2A	28
SRL764	764	C4w4.21b	Gourgouthakas Cave	C4	C4w4	Christos A. Christakis	NA1/2	28
SRL765	765	C4w4.22	Gourgouthakas Cave	C4	C4w4	Christos A. Christakis	NA1/2	28
SRL766	766	C8w5.4	Gourgouthakas Cave	C8	C8w5	Christos A. Christakis	NA1/2	28
SRL767	767	C8w5.5	Gourgouthakas Cave	C8	C8w5	Christos A. Christakis	NA1/2	28
SRL768	768	C8w5.7	Gourgouthakas Cave	C8	C8w5	Christos A. Christakis	NA1/2	28
SRL769	769	C8w5.14	Gourgouthakas Cave	C8	C8w5	Christos A. Christakis	NA1/2	28
SRL771	771	C8w5.19	Gourgouthakas Cave	C8	C8w5	Christos A. Christakis	NA1/2	28
SRL772	772	C8w5.20b	Gourgouthakas Cave	C8	C8w5	Christos A. Christakis	NA1/2	28
SRL773	773	C8w5.23	Gourgouthakas Cave	C8	C8w5	Christos A. Christakis	NA1/2	28
SRL774	774	C8w5.28	Gourgouthakas Cave	C8	C8w5	Christos A. Christakis	NA1/2	28
SRL775	775	C9w1.19e	Gourgouthakas Cave	C9	C9w1	Christos A. Christakis	NA1/2	28
SRL778	778	C7w1.14c	Gourgouthakas Cave	C7	C7w1	Christos A. Christakis	NA1/2	28
SRL780	780	C5w3.26b	Gourgouthakas Cave	C5	C5w3	Christos A. Christakis	NA1/2	28
SRL781	781	C5w6.22	Gourgouthakas Cave	C5	C5w6	Christos A. Christakis	R2A	28
SRL786	786	C7w3.44	Gourgouthakas Cave	C7	C7w3	Christos A. Christakis	R2A	28
SRL798	798	C8w5.1a	Gourgouthakas Cave	C8	C8w5	Christos A. Christakis	R2A	28
SRL800	800	C8w5.10	Gourgouthakas Cave	C8	C8w5	Christos A. Christakis	NA1/2	28
SRL803	803	C8w1.16a	Gourgouthakas Cave	C8	C8w1	Christos A. Christakis	R2A	28
SRL805	805	C3w4.10a	Gourgouthakas Cave	C3	C3w4	Christos A. Christakis	R2A	28
SRL809	809	C9w1.7b1	Gourgouthakas Cave	C9	C9w1	Christos A. Christakis	NA1/2	28
SRL810	810	C9w1.26a	Gourgouthakas Cave	C9	C9w1	Christos A. Christakis	NA1/2	28
SRL811	811	C9w1.26c	Gourgouthakas Cave	C9	C9w1	Christos A. Christakis	NA1/2	28
SRL812	812	C9w1.26d	Gourgouthakas Cave	C9	C9w1	Christos A. Christakis	NA1/2	28
SRL813	813	C2w2.17	Gourgouthakas Cave	C2	C2w2	Christos A. Christakis	NA1/2	28
SRL814	814	C2w2.9	Gourgouthakas Cave	C2	C2w2	Christos A. Christakis	NA1/2	28
SRL815	815	C3w1.11	Gourgouthakas Cave	C3	C3w1	Christos A. Christakis	NA1/2	28
SRL816	816	C4w2.11	Gourgouthakas Cave	C4	C4w2	Christos A. Christakis	NA1/2	28
SRL817	817	C4w2.7b1	Gourgouthakas Cave	C4	C4w2	Christos A. Christakis	NA1/2	28
SRL818	818	C6w5.1	Gourgouthakas Cave	C6	C6w5	Christos A. Christakis	NA1/2	28
SRL820	820	C6w5.7b	Gourgouthakas Cave	C6	C6w5	Christos A. Christakis	NA1/2	28
SRL821	821	C6w5.8	Gourgouthakas Cave	C6	C6w5	Christos A. Christakis	NA1/2	28
SRL822	822	C6w5.9	Gourgouthakas Cave	C6	C6w5	Christos A. Christakis	NA1/2	28
SRL823	823	C6w5.10a	Gourgouthakas Cave	C6	C6w5	Christos A. Christakis	NA1/2	28
SRL824	824	C6w5.15	Gourgouthakas Cave	C6	C6w5	Christos A. Christakis	NA1/2	28
SRL826	826	C6w5.12	Gourgouthakas Cave	C6	C6w5	Christos A. Christakis	NA1/2	28
SRL829	829	C8w3.11	Gourgouthakas Cave	C8	C8w3	Christos A. Christakis	NA1/2	28
SRL831	831	C8w3.26	Gourgouthakas Cave	C8	C8w3	Christos A. Christakis	R2A	28
SRL833	833	C8w4.4	Gourgouthakas Cave	C8	C8w4	Christos A. Christakis	R2A	28
SRL834	834	C8w4.11	Gourgouthakas Cave	C8	C8w4	Christos A. Christakis	R2A	28
SRL835	835	C8w4.12	Gourgouthakas Cave	C8	C8w4	Christos A. Christakis	R2A	28
SRL836	836	C8w4.9	Gourgouthakas Cave	C8	C8w4	Christos A. Christakis	R2A	28
SRL837	837	C8w4.15	Gourgouthakas Cave	C8	C8w4	Christos A. Christakis	R2A	28
SRL838	838	C8w4.14b	Gourgouthakas Cave	C8	C8w4	Christos A. Christakis	R2A	28
SRL851	851	C7w5.6	Gourgouthakas Cave	C7	C7w5	Christos A. Christakis	R2A	28
SRL855	855	C6w1.3	Gourgouthakas Cave	C6	C6w1	Christos A. Christakis	NA	28
SRL856	856	C6w1.6	Gourgouthakas Cave	C6	C6w1	Christos A. Christakis	NA	28
SRL858	858	C9w2.10b	Gourgouthakas Cave	C9	C9w2	Christos A. Christakis	NA1/2	28
SRL869	869	C1w5.8a	Gourgouthakas Cave	C1	C1w5	Christos A. Christakis	NA	28
SRL870	870	C1w5.8b	Gourgouthakas Cave	C1	C1w5	Christos A. Christakis	NA	28
SRL871	871	C2w3.15	Gourgouthakas Cave	C2	C2w3	Christos A. Christakis	NA1/2	28
SRL874	874	C3w4.4c	Gourgouthakas Cave	C3	C3w4	Christos A. Christakis	R2A	28
SRL875	875	C4w2.3a	Gourgouthakas Cave	C4	C4w2	Christos A. Christakis	NA	28
SRL876	876	C4w2.3b	Gourgouthakas Cave	C4	C4w2	Christos A. Christakis	NA	28
SRL878	878	C4w2.7b3	Gourgouthakas Cave	C4	C4w2	Christos A. Christakis	NA	28
SRL879	879	C4w4.11	Gourgouthakas Cave	C4	C4w4	Christos A. Christakis	R2A	28
SRL880	880	C4w4.9	Gourgouthakas Cave	C4	C4w4	Christos A. Christakis	R2A	28
SRL882	882	C4w4.26d	Gourgouthakas Cave	C4	C4w4	Christos A. Christakis	R2A	28
SRL883	883	C4w4.17	Gourgouthakas Cave	C4	C4w4	Christos A. Christakis	R2A	28
SRL888	888	C5w6.14a	Gourgouthakas Cave	C5	C5w6	Christos A. Christakis	NA1/2	28
SRL889	889	C5w6.47b	Gourgouthakas Cave	C5	C5w6	Christos A. Christakis	NA1/2	28
SRL890	890	C5w6.14b	Gourgouthakas Cave	C5	C5w6	Christos A. Christakis	NA1/2	28
SRL891	891	C5w6.21b	Gourgouthakas Cave	C5	C5w6	Christos A. Christakis	NA1/2	28
SRL892	892	C5w6.21	Gourgouthakas Cave	C5	C5w6	Christos A. Christakis	NA1/2	28
SRL898	898	C8w4.2b	Gourgouthakas Cave	C8	C8w4	Christos A. Christakis	NA	28
SRL902	902	C8w4.20b	Gourgouthakas Cave	C8	C8w4	Christos A. Christakis	NA	28
SRL903	903	C8w4.18	Gourgouthakas Cave	C8	C8w4	Christos A. Christakis	NA	28
SRL905	905	C8w4.19b	Gourgouthakas Cave	C8	C8w4	Christos A. Christakis	NA	28
SRL906	906	C8w4.25a	Gourgouthakas Cave	C8	C8w4	Christos A. Christakis	NA	28
SRL907	907	C8w4.25b	Gourgouthakas Cave	C8	C8w4	Christos A. Christakis	NA	28
SRL908	908	C6w4.1	Gourgouthakas Cave	C6	C6w4	Christos A. Christakis	R2A	28
SRL909	909	C6w4.4	Gourgouthakas Cave	C6	C6w4	Christos A. Christakis	R2A	28
SRL912	912	C6w4.6b	Gourgouthakas Cave	C6	C6w4	Christos A. Christakis	R2A	28
SRL915	915	C6w4.15	Gourgouthakas Cave	C6	C6w4	Christos A. Christakis	R2A	28
SRL917	917	C6w4.21a	Gourgouthakas Cave	C6	C6w4	Christos A. Christakis	R2A	28
SRL920	920	C6w4.31	Gourgouthakas Cave	C6	C6w4	Christos A. Christakis	R2A	28
SRL921	921	C6w4.33	Gourgouthakas Cave	C6	C6w4	Christos A. Christakis	R2A	28
SRL922	922	C6w4.34	Gourgouthakas Cave	C6	C6w4	Christos A. Christakis	R2A	28
SRL923	923	C6w4.10	Gourgouthakas Cave	C6	C6w4	Christos A. Christakis	R2A	28
SRL924	924	C7w1.7	Gourgouthakas Cave	C7	C7w1	Christos A. Christakis	NA1/2	28
SRL925	925	C7w1.17c	Gourgouthakas Cave	C7	C7w1	Christos A. Christakis	NA1/2	28
SRL926	926	C7w1.8	Gourgouthakas Cave	C7	C7w1	Christos A. Christakis	NA1/2	28
SRL927	927	C7w1.17b	Gourgouthakas Cave	C7	C7w1	Christos A. Christakis	NA1/2	28
SRL928	928	C7w3.2a	Gourgouthakas Cave	C7	C7w3	Christos A. Christakis	NA1/2	28
SRL929	929	C7w3.2b	Gourgouthakas Cave	C7	C7w3	Christos A. Christakis	NA1/2	28
SRL930	930	C7w3.3b	Gourgouthakas Cave	C7	C7w3	Christos A. Christakis	NA1/2	28
SRL931	931	C7w3.3c	Gourgouthakas Cave	C7	C7w3	Christos A. Christakis	NA1/2	28
SRL932	932	C7w3.11	Gourgouthakas Cave	C7	C7w3	Christos A. Christakis	NA1/2	28
SRL933	933	C7w3.17	Gourgouthakas Cave	C7	C7w3	Christos A. Christakis	NA1/2	28
SRL934	934	C7w3.16a	Gourgouthakas Cave	C7	C7w3	Christos A. Christakis	NA1/2	28
SRL936	936	C7w3.41b	Gourgouthakas Cave	C7	C7w3	Christos A. Christakis	NA1/2	28
SRL937	937	C7w3.35	Gourgouthakas Cave	C7	C7w3	Christos A. Christakis	NA1/2	28
SRL938	938	C7w3.46	Gourgouthakas Cave	C7	C7w3	Christos A. Christakis	NA1/2	28
SRL939	939	C7w3.19b	Gourgouthakas Cave	C7	C7w3	Christos A. Christakis	NA1/2	28
SRL941	941	C7w4.5	Gourgouthakas Cave	C7	C7w4	Christos A. Christakis	R2A	28
SRL944	944	C7w5.4	Gourgouthakas Cave	C7	C7w5	Christos A. Christakis	R2A	28
SRL948	948	C7w5.14bac1	Gourgouthakas Cave	C7	C7w5	Christos A. Christakis	R2A	28
SRL950	950	C7w5.24bac1	Gourgouthakas Cave	C7	C7w5	Christos A. Christakis	R2A	28
SRL954	954	C7w5.17	Gourgouthakas Cave	C7	C7w5	Christos A. Christakis	R2A	28
SRL957	957	C7w5.36	Gourgouthakas Cave	C7	C7w5	Christos A. Christakis	R2A	28
SRL958	958	C7w5.37	Gourgouthakas Cave	C7	C7w5	Christos A. Christakis	R2A	28
SRL959	959	C7w5.45	Gourgouthakas Cave	C7	C7w5	Christos A. Christakis	R2A	28
SRL960	960	C8w1.11	Gourgouthakas Cave	C8	C8w1	Christos A. Christakis	NA1/2	28
SRL969	969	C8w5.3b	Gourgouthakas Cave	C8	C8w5	Christos A. Christakis	NA1/2	28
SRL970	970	C8w5.16b	Gourgouthakas Cave	C8	C8w5	Christos A. Christakis	NA1/2	28
SRL971	971	C8w5.17a	Gourgouthakas Cave	C8	C8w5	Christos A. Christakis	NA1/2	28
SRL973	973	C8w5.28	Gourgouthakas Cave	C8	C8w5	Christos A. Christakis	NA1/2	28
SRL974	974	C8w5.12	Gourgouthakas Cave	C8	C8w5	Christos A. Christakis	NA1/2	28
SRL975	975	C8w5.22b	Gourgouthakas Cave	C8	C8w5	Christos A. Christakis	NA1/2	28
SRL976	976	C8w5.24	Gourgouthakas Cave	C8	C8w5	Christos A. Christakis	NA1/2	28
SRL977	977	C8w5.20a	Gourgouthakas Cave	C8	C8w5	Christos A. Christakis	NA1/2	28
SRL978	978	C8w5.29a	Gourgouthakas Cave	C8	C8w5	Christos A. Christakis	NA1/2	28
SRL979	979	C8w5.29b	Gourgouthakas Cave	C8	C8w5	Christos A. Christakis	NA1/2	28
SRL981	981	C8w5.23	Gourgouthakas Cave	C8	C8w5	Christos A. Christakis	NA1/2	28
SRL982	982	C9w3.2	Gourgouthakas Cave	C9	C9w3	Christos A. Christakis	NA1/2	28
SRL983	983	C9w3.3	Gourgouthakas Cave	C9	C9w3	Christos A. Christakis	NA1/2	28
SRL984	984	C9w3.1b	Gourgouthakas Cave	C9	C9w3	Christos A. Christakis	NA1/2	28
SRL986	986	C9w3.12	Gourgouthakas Cave	C9	C9w3	Christos A. Christakis	NA1/2	28
SRL987	987	C9w3.20	Gourgouthakas Cave	C9	C9w3	Christos A. Christakis	NA1/2	28
SRL988	988	C9w3.1a	Gourgouthakas Cave	C9	C9w3	Christos A. Christakis	NA1/2	28
SRL989	989	C9w3.19	Gourgouthakas Cave	C9	C9w3	Christos A. Christakis	NA1/2	28
SRL990	990	C9w2.7	Gourgouthakas Cave	C9	C9w2	Christos A. Christakis	NA1/2	28
SRL992	992	C9w4.18	Gourgouthakas Cave	C9	C9w4	Christos A. Christakis	R2A	28
SRL994	994	C9w4.26	Gourgouthakas Cave	C9	C9w4	Christos A. Christakis	R2A	28
SRL995	995	C9w4.28	Gourgouthakas Cave	C9	C9w4	Christos A. Christakis	R2A	28
SRL1013	1013	C1w1.17b1	Gourgouthakas Cave	C1	C1w1	Christos A. Christakis	NA	28
SRL1015	1015	C2w3.1a	Gourgouthakas Cave	C2	C2w3	Christos A. Christakis	NA1/2	28
SRL1016	1016	C2w3.22	Gourgouthakas Cave	C2	C2w3	Christos A. Christakis	NA1/2	28
SRL1017	1017	C3w1.12c	Gourgouthakas Cave	C3	C3w1	Christos A. Christakis	NA	28
SRL1020	1020	C4w2.5b	Gourgouthakas Cave	C4	C4w2	Christos A. Christakis	NA	28
SRL1024	1024	C7w1.9b2	Gourgouthakas Cave	C7	C7w1	Christos A. Christakis	NA1/2	28
SRL1028	1028	C8w4.3a	Gourgouthakas Cave	C8	C8w4	Christos A. Christakis	NA	28
SRL1030	1030	C8w4.5b	Gourgouthakas Cave	C8	C8w4	Christos A. Christakis	NA	28
SRL1048	1048	C8w5.6a	Gourgouthakas Cave	C8	C8w5	Christos A. Christakis	NA1/2	28
SRL1049	1049	C8w5.6c	Gourgouthakas Cave	C8	C8w5	Christos A. Christakis	NA1/2	28
SRL1055	1055	C6w1.1a	Gourgouthakas Cave	C6	C6w1	Christos A. Christakis	NA1/2	28
SRL1056	1056	C5w6.47b1	Gourgouthakas Cave	C5	C5w6	Christos A. Christakis	NA1/2	28
SRL1057	1057	C5w6.47b2	Gourgouthakas Cave	C5	C5w6	Christos A. Christakis	NA1/2	28
SRL1058	1058	C5w3.26c2	Gourgouthakas Cave	C5	C5w3	Christos A. Christakis	NA1/2	28
SRL1060	1060	C9w1.21a	Gourgouthakas Cave	C9	C9w1	Christos A. Christakis	NA	28
SRL1062	1062	C4w2.1a1	Gourgouthakas Cave	C4	C4w2	Christos A. Christakis	NA	28
SRL1064	1064	C1w1.21a3	Gourgouthakas Cave	C1	C1w1	Christos A. Christakis	NA	28
SRL1069	1069	C1c1.8	Gourgouthakas Cave	C1	C1c1	Christos A. Christakis	R2A	5
SRL1071	1071	C2c1.2	Gourgouthakas Cave	C2	C2c1	Christos A. Christakis	R2A	5
SRL1072	1072	C2c1.22	Gourgouthakas Cave	C2	C2c1	Christos A. Christakis	R2A	5
SRL1075	1075	C3c1.1	Gourgouthakas Cave	C3	C3c1	Christos A. Christakis	R2A	5
SRL1077	1077	C3c1.12	Gourgouthakas Cave	C3	C3c1	Christos A. Christakis	R2A	5
SRL1079	1079	C4c1.4	Gourgouthakas Cave	C4	C4c1	Christos A. Christakis	R2A	5
SRL1080	1080	C4c1.14	Gourgouthakas Cave	C4	C4c1	Christos A. Christakis	R2A	5
SRL1083	1083	C4c1.13	Gourgouthakas Cave	C4	C4c1	Christos A. Christakis	R2A	5
SRL1087	1087	C5c1.24	Gourgouthakas Cave	C5	C5c1	Christos A. Christakis	R2A	5
SRL1088	1088	C5c1.27	Gourgouthakas Cave	C5	C5c1	Christos A. Christakis	R2A	5
SRL1093	1093	C6c1.5	Gourgouthakas Cave	C6	C6c1	Christos A. Christakis	R2A	5
SRL1095	1095	C6c1.7	Gourgouthakas Cave	C6	C6c1	Christos A. Christakis	R2A	5
SRL1098	1098	C7c1.1a	Gourgouthakas Cave	C7	C7c1	Christos A. Christakis	R2A	5
SRL1099	1099	C7c1.1b	Gourgouthakas Cave	C7	C7c1	Christos A. Christakis	R2A	5
SRL1107	1107	C9c1.1	Gourgouthakas Cave	C9	C9c1	Christos A. Christakis	R2A	5
SRL1112	1112	C8c2.1	Gourgouthakas Cave	C8	C8c2	Christos A. Christakis	NA1/2	5
SRL1113	1113	C8c2.2	Gourgouthakas Cave	C8	C8c2	Christos A. Christakis	NA1/2	5, Grows also at 28
SRL1114	1114	C8c2.3	Gourgouthakas Cave	C8	C8c2	Christos A. Christakis	NA1/2	5, Grows also at 28
SRL1115	1115	C8c2.4	Gourgouthakas Cave	C8	C8c2	Christos A. Christakis	NA1/2	5
SRL1116	1116	C8c2.7	Gourgouthakas Cave	C8	C8c2	Christos A. Christakis	NA1/2	5
SRL1120	1120	C9c2.1	Gourgouthakas Cave	C9	C9c2	Christos A. Christakis	NA1/2	5
SRL1121	1121	C9c2.9	Gourgouthakas Cave	C9	C9c2	Christos A. Christakis	NA1/2	5, Grows also at 28
SRL1122	1122	C9c2.6a	Gourgouthakas Cave	C9	C9c2	Christos A. Christakis	NA1/2	5
SRL1123	1123	C9c2.6b	Gourgouthakas Cave	C9	C9c2	Christos A. Christakis	NA1/2	5, Grows also at 28
SRL1124	1124	C9c3.4	Gourgouthakas Cave	C9	C9c3	Christos A. Christakis	NA1/2	5
SRL1125	1125	C9c2.17b	Gourgouthakas Cave	C9	C9c2	Christos A. Christakis	NA1/2	5
SRL1126	1126	C9c2.20	Gourgouthakas Cave	C9	C9c2	Christos A. Christakis	NA1/2	5
SRL1127	1127	C9c2.40	Gourgouthakas Cave	C9	C9c2	Christos A. Christakis	NA1/2	5
SRL1131	1131	C1c3.21	Gourgouthakas Cave	C1	C1c3	Christos A. Christakis	NA	5
SRL1132	1132	C1c3.18	Gourgouthakas Cave	C1	C1c3	Christos A. Christakis	NA	5
SRL1133	1133	C2c3.1	Gourgouthakas Cave	C2	C2c3	Christos A. Christakis	NA	5
SRL1134	1134	C2c3.4	Gourgouthakas Cave	C2	C2c3	Christos A. Christakis	NA	5
SRL1135	1135	C3c3.1	Gourgouthakas Cave	C3	C3c3	Christos A. Christakis	NA	5
SRL1136	1136	C3c3.4	Gourgouthakas Cave	C3	C3c3	Christos A. Christakis	NA	5
SRL1137	1137	C3c3.11	Gourgouthakas Cave	C3	C3c3	Christos A. Christakis	NA	5
SRL1139	1139	C3c3.30	Gourgouthakas Cave	C3	C3c3	Christos A. Christakis	NA	5
SRL1141	1141	C4c3.2	Gourgouthakas Cave	C4	C4c3	Christos A. Christakis	NA	5
SRL1146	1146	C5c4.3	Gourgouthakas Cave	C5	C5c4	Christos A. Christakis	NA	5
SRL1147	1147	C5c4.8	Gourgouthakas Cave	C5	C5c4	Christos A. Christakis	NA	5
SRL1152	1152	C6c3.14	Gourgouthakas Cave	C6	C6c3	Christos A. Christakis	NA	5
SRL1155	1155	C7c3.1	Gourgouthakas Cave	C7	C7c3	Christos A. Christakis	NA	5
SRL1157	1157	C7c3.3	Gourgouthakas Cave	C7	C7c3	Christos A. Christakis	NA	5
SRL1158	1158	C7c3.6	Gourgouthakas Cave	C7	C7c3	Christos A. Christakis	NA	5
SRL1159	1159	C7c3.9	Gourgouthakas Cave	C7	C7c3	Christos A. Christakis	NA	5
SRL1160	1160	C7c3.19a	Gourgouthakas Cave	C7	C7c3	Christos A. Christakis	NA	5
SRL1162	1162	C8c3.1	Gourgouthakas Cave	C8	C8c3	Christos A. Christakis	NA	5
SRL1163	1163	C8c3.2	Gourgouthakas Cave	C8	C8c3	Christos A. Christakis	NA	5
SRL1165	1165	C8c3.10	Gourgouthakas Cave	C8	C8c3	Christos A. Christakis	NA	5
SRL1166	1166	C8c3.14	Gourgouthakas Cave	C8	C8c3	Christos A. Christakis	NA	5
SRL1167	1167	C8c3.18	Gourgouthakas Cave	C8	C8c3	Christos A. Christakis	NA	5
SRL1169	1169	C9c3.5	Gourgouthakas Cave	C9	C9c3	Christos A. Christakis	NA	5
SRL1170	1170	C9c3.6	Gourgouthakas Cave	C9	C9c3	Christos A. Christakis	NA	5
SRL1171	1171	C2c2.1	Gourgouthakas Cave	C2	C2c2	Christos A. Christakis	NA1/2	5, Grows also at 28
SRL1173	1173	C2c2.4	Gourgouthakas Cave	C2	C2c2	Christos A. Christakis	NA1/2	5
SRL1174	1174	C2c2.17	Gourgouthakas Cave	C2	C2c2	Christos A. Christakis	NA1/2	5
SRL1175	1175	C2c2.12	Gourgouthakas Cave	C2	C2c2	Christos A. Christakis	NA1/2	5, Grows also at 28
SRL1230	1230	C6c4.7	Gourgouthakas Cave	C6	C6c4	Christos A. Christakis	MNFMM	5
SRL1236	1236	C5c5.16	Gourgouthakas Cave	C5	C5c5	Christos A. Christakis	MNFMM	5
SRL1253	1253	C8c1.17	Gourgouthakas Cave	C8	C8c1	Christos A. Christakis	R2A	5
SRL1260	1260	C8c1.12a	Gourgouthakas Cave	C8	C8c1	Christos A. Christakis	R2A	5
SRL1263	1263	C9c2.11a	Gourgouthakas Cave	C9	C9c2	Christos A. Christakis	NA	5
SRL1264	1264	C8c2.23a	Gourgouthakas Cave	C8	C8c2	Christos A. Christakis	NA	5
SRL1280	1280	C9w1.10a	Gourgouthakas Cave	C9	C9w1	Villy Michalopoulou	R2A	28
SRL1281	1281	C9w1.10b	Gourgouthakas Cave	C9	C9w1	Villy Michalopoulou	R2A	28
SRL1282	1282	C8w5.15a	Gourgouthakas Cave	C8	C8w5	Villy Michalopoulou	NA1/2	28
SRL1283	1283	C8w5.15b	Gourgouthakas Cave	C8	C8w5	Villy Michalopoulou	NA1/2	28
SRL1288	1288	C3w4.29b1	Gourgouthakas Cave	C3	C3w4	Villy Michalopoulou	NA1/2	28
SRL1289	1289	C7w3.21a	Gourgouthakas Cave	C7	C7w3	Villy Michalopoulou	R2A	28
SRL1290	1290	C7w3.21b	Gourgouthakas Cave	C7	C7w3	Villy Michalopoulou	R2A	28
SRL1291	1291	C7w1.3a	Gourgouthakas Cave	C7	C7w1	Villy Michalopoulou	NA1/2	28
SRL1292	1292	C7w1.3b	Gourgouthakas Cave	C7	C7w1	Villy Michalopoulou	NA1/2	28
SRL1294	1294	C8c1.1b	Gourgouthakas Cave	C8	C8c1	Mara Plakogiannaki	R2A	5
SRL1295	1295	C5w6.26a2	Gourgouthakas Cave	C5	C5w6	Villy Michalopoulou	NA1/2
SRL1296	1296	C3w4.29b2	Gourgouthakas Cave	C3	C3w4	Villy Michalopoulou	NA1/2
SRL1297	1297	C3w4.29b3	Gourgouthakas Cave	C3	C3w4	Villy Michalopoulou	R2A
SRL1298	1298	C7w1.5a1	Gourgouthakas Cave	C7	C7w1	Villy Michalopoulou	R2A
SRL1299	1299	C7w1.5a2	Gourgouthakas Cave	C7	C7w1	Villy Michalopoulou	R2A
SRL1300	1300	C7w1.5a3	Gourgouthakas Cave	C7	C7w1	Villy Michalopoulou	R2A
SRL1301	1301	C2w3.20a	Gourgouthakas Cave	C2	C2w3	Villy Michalopoulou	NA1/2
SRL1302	1302	C2w3.20b	Gourgouthakas Cave	C2	C2w3	Villy Michalopoulou	NA1/2
SRL1303	1303	C2w3.23b1	Gourgouthakas Cave	C2	C2w3	Villy Michalopoulou	NA1/2
SRL1304	1304	C2w3.23b2	Gourgouthakas Cave	C2	C2w3	Villy Michalopoulou	NA1/2
SRL1305	1305	C8w3.23a	Gourgouthakas Cave	C8	C8w3	Villy Michalopoulou	NA1/2
SRL1306	1306	C8w3.23b	Gourgouthakas Cave	C8	C8w3	Villy Michalopoulou	NA1/2
SRL1307	1307	C6w5.40a	Gourgouthakas Cave	C6	C6w5	Villy Michalopoulou	NA1/2
SRL1308	1308	C6w5.40b	Gourgouthakas Cave	C6	C6w5	Villy Michalopoulou	NA1/2
SRL1309	1309	C6w5.22b1	Gourgouthakas Cave	C6	C6w5	Villy Michalopoulou	NA1/2
SRL1310	1310	C6w5.22b2	Gourgouthakas Cave	C6	C6w5	Villy Michalopoulou	NA1/2
SRL1311	1311	C6w5.19a	Gourgouthakas Cave	C6	C6w5	Villy Michalopoulou	NA1/2
SRL1312	1312	C6w5.19b	Gourgouthakas Cave	C6	C6w5	Villy Michalopoulou	NA1/2
SRL1313	1313	C6w5.22b3	Gourgouthakas Cave	C6	C6w5	Villy Michalopoulou	NA1/2
SRL1316	1316	C7w3.29a	Gourgouthakas Cave	C7	C7w3	Villy Michalopoulou	NA1/2
SRL1317	1317	C7w3.29b	Gourgouthakas Cave	C7	C7w3	Villy Michalopoulou	NA1/2
SRL1318	1318	C7w3.21c	Gourgouthakas Cave	C7	C7w3	Villy Michalopoulou	R2A
SRL1322	1322	C7w3.41a1a	Gourgouthakas Cave	C7	C7w3	Villy Michalopoulou	NA1/2
SRL1323	1323	C7w3.41a1b	Gourgouthakas Cave	C7	C7w3	Villy Michalopoulou	NA1/2
SRL1324	1324	C8w5.3a1	Gourgouthakas Cave	C8	C8w5	Villy Michalopoulou	NA1/2
SRL1325	1325	C8w5.3a2	Gourgouthakas Cave	C8	C8w5	Villy Michalopoulou	NA1/2
SRL1326	1326	C8w5.21a1	Gourgouthakas Cave	C8	C8w5	Villy Michalopoulou	NA1/2
SRL1327	1327	C8w5.21a2	Gourgouthakas Cave	C8	C8w5	Villy Michalopoulou	NA1/2
SRL1328	1328	C8w5.17b1	Gourgouthakas Cave	C8	C8w5	Villy Michalopoulou	NA1/2
SRL1331	1331	C7w3.48a	Gourgouthakas Cave	C7	C7w3	Mara Plakogiannaki	R2A	28
SRL1333	1333	C7w1.9b1a	Gourgouthakas Cave	C7	C7w1	Villy Michalopoulou	NA1/2	28
SRL1334	1334	C7w1.9b1b	Gourgouthakas Cave	C7	C7w1	Villy Michalopoulou	NA1/2	28
SRL1335	1335	C5w3.26c1a	Gourgouthakas Cave	C5	C5w3	Villy Michalopoulou	NA1/2	28
SRL1336	1336	C5w3.26c1b	Gourgouthakas Cave	C5	C5w3	Villy Michalopoulou	NA1/2	28
SRL1337	1337	C7w3.25a	Gourgouthakas Cave	C7	C7w3	Mara Plakogiannaki	R2A	28
SRL1338	1338	C7w3.25b	Gourgouthakas Cave	C7	C7w3	Mara Plakogiannaki	R2A	28
SRL1339	1339	C7w3.45a	Gourgouthakas Cave	C7	C7w3	Mara Plakogiannaki	R2A	28
SRL1340	1340	C7w3.45b	Gourgouthakas Cave	C7	C7w3	Mara Plakogiannaki	R2A	28
SRL1342	1342	C7w5.43b	Gourgouthakas Cave	C7	C7w5	Villy Michalopoulou	R2A	28
SRL1343	1343	C1w5.2a	Gourgouthakas Cave	C1	C1w5	Villy Michalopoulou	R2A	28
SRL1344	1344	C1w5.2b	Gourgouthakas Cave	C1	C1w5	Villy Michalopoulou	R2A	28
SRL1345	1345	C3w5.11a	Gourgouthakas Cave	C3	C3w5	Villy Michalopoulou	R2A	28
SRL1346	1346	C3w5.11b	Gourgouthakas Cave	C3	C3w5	Villy Michalopoulou	R2A	28
SRL1347	1347	C3w5.11c	Gourgouthakas Cave	C3	C3w5	Villy Michalopoulou	R2A	28
SRL1348	1348	C3w5.11d	Gourgouthakas Cave	C3	C3w5	Villy Michalopoulou	R2A	28
SRL1351	1351	C8c2.10a1	Gourgouthakas Cave	C8	C8c2	Villy Michalopoulou	NA1/2	5
SRL1352	1352	C8c2.10a2	Gourgouthakas Cave	C8	C8c2	Villy Michalopoulou	NA1/2	5, Grows also at 28
SRL1353	1353	C6w4.8a	Gourgouthakas Cave	C6	C6w4	Villy Michalopoulou	R2A	28
SRL1354	1354	C6w4.8b	Gourgouthakas Cave	C6	C6w4	Villy Michalopoulou	R2A	28
SRL1355	1355	C6w4.6a1	Gourgouthakas Cave	C6	C6w4	Villy Michalopoulou	R2A	28
SRL1356	1356	C6w4.6a2	Gourgouthakas Cave	C6	C6w4	Villy Michalopoulou	R2A	28
SRL1357	1357	C8w2.18a	Gourgouthakas Cave	C8	C8w2	Villy Michalopoulou	R2A	28
SRL1358	1358	C8w2.18b	Gourgouthakas Cave	C8	C8w2	Villy Michalopoulou	R2A	28
SRL1359	1359	C6w4.11a	Gourgouthakas Cave	C6	C6w4	Villy Michalopoulou	R2A	28
SRL1360	1360	C6w4.11b	Gourgouthakas Cave	C6	C6w4	Villy Michalopoulou	R2A	28
SRL1361	1361	C6w4.16b1	Gourgouthakas Cave	C6	C6w4	Villy Michalopoulou	R2A	28
SRL1362	1362	C6w4.16b2	Gourgouthakas Cave	C6	C6w4	Villy Michalopoulou	R2A	28
SRL1363	1363	C6w4.21b1	Gourgouthakas Cave	C6	C6w4	Villy Michalopoulou	R2A	28
SRL1364	1364	C6w4.21b2	Gourgouthakas Cave	C6	C6w4	Villy Michalopoulou	R2A	28
SRL1365	1365	C6w4.23b1	Gourgouthakas Cave	C6	C6w4	Villy Michalopoulou	R2A	28
SRL1366	1366	C6w4.23b2	Gourgouthakas Cave	C6	C6w4	Villy Michalopoulou	R2A	28
SRL1367	1367	C4w4.14a	Gourgouthakas Cave	C4	C4w4	Villy Michalopoulou	R2A	28
SRL1368	1368	C4w4.14b	Gourgouthakas Cave	C4	C4w4	Villy Michalopoulou	R2A	28
SRL1373	1373	C8c2.30a	Gourgouthakas Cave	C8	C8c2	Villy Michalopoulou	NA1/2	5, but grows also at 28
SRL1375	1375	C6w5.22b4a	Gourgouthakas Cave	C6	C6w5	Villy Michalopoulou	NA1/2	28
SRL1379	1379	C6w5.22b4c	Gourgouthakas Cave	C6	C6w5	Villy Michalopoulou	NA1/2	28
SRL1381	1381	C9w1.19c1b	Gourgouthakas Cave	C9	C9w1	Mara Plakogiannaki	NA	28
SRL1383	1383	C6w1.1b2	Gourgouthakas Cave	C6	C6w1	Mara Plakogiannaki	NA	28
SRL1399	1399	C4c1.20b	Gourgouthakas Cave	C4	C4c1	Mara Plakogiannaki	R2A	5
SRL1401	1401	C6c1.2b	Gourgouthakas Cave	C6	C6c1	Mara Plakogiannaki	R2A	5
SRL1412	1412	C9w5.1	Gourgouthakas Cave	C9	C9w1	Mara Plakogiannaki	MNFMM	28
SRL1416	1416	C6w1.3b	Gourgouthakas Cave	C6	C6w1	Mara Plakogiannaki	NA	28
SRL1421	1421	C4c1.20a	Gourgouthakas Cave	C4	C4c1	Mara Plakogiannaki	R2A	5
SRL1432	1432	C6c1.6a	Gourgouthakas Cave	C6	C6c1	Mara Plakogiannaki	R2A	5
SRL1433	1433	C6c1.6b	Gourgouthakas Cave	C6	C6c1	Mara Plakogiannaki	R2A	5
SRL1434	1434	C6c1.6c	Gourgouthakas Cave	C6	C6c1	Mara Plakogiannaki	R2A	5
SRL1437	1437	C7w5.3a	Gourgouthakas Cave	C7	C7w5	Mara Plakogiannaki	R2A	28
SRL1438	1438	C7w5.3b	Gourgouthakas Cave	C7	C7w5	Mara Plakogiannaki	R2A	28
SRL1440	1440	C7w5.9b	Gourgouthakas Cave	C7	C7w5	Mara Plakogiannaki	R2A	28
SRL1442	1442	C7w4.18a	Gourgouthakas Cave	C7	C7w4	Mara Plakogiannaki	R2A	28
SRL1443	1443	C7w4.18b	Gourgouthakas Cave	C7	C7w4	Mara Plakogiannaki	R2A	28
SRL1452	1452	C4c1.20c	Gourgouthakas Cave	C4	C4c1	Mara Plakogiannaki	R2A	5
SRL1454	1454	C8w2.10a	Gourgouthakas Cave	C8	C8w2	Mara Plakogiannaki	R2A	28
SRL1456	1456	C8w2.32a	Gourgouthakas Cave	C8	C8w2	Mara Plakogiannaki	R2A	28
SRL1457	1457	C8w2.32b	Gourgouthakas Cave	C8	C8w2	Mara Plakogiannaki	R2A	28
SRL1458	1458	C8w2.33a	Gourgouthakas Cave	C8	C8w2	Mara Plakogiannaki	R2A	28
SRL1484	1484	C6w3.12a	Gourgouthakas Cave	C6	C6w3	Mara Plakogiannaki	R2A	28
SRL1485	1485	C6w3.12b	Gourgouthakas Cave	C6	C6w3	Mara Plakogiannaki	R2A	28
SRL1486	1486	C6w3.11a	Gourgouthakas Cave	C6	C6w3	Mara Plakogiannaki	R2A	28
SRL1487	1487	C6w3.11b	Gourgouthakas Cave	C6	C6w3	Mara Plakogiannaki	R2A	28
SRL1488	1488	C7w3.30a	Gourgouthakas Cave	C7	C7w3	Mara Plakogiannaki	R2A	28
SRL1491	1491	C4w4.12b	Gourgouthakas Cave	C4	C4w4	Mara Plakogiannaki	R2A	28
SRL1492	1492	C3c1.15a	Gourgouthakas Cave	C3	C3c1	Mara Plakogiannaki	R2A	5
