## Supplementary Table 3 for "A Thousand Meters Deep: Vertical Profiling of the Subterranean Microbes of Gourgouthakas Cave"

### Sheet: Supplementary_Table_3
Species	Xanthomonas campestris pv. Campestris_cm	Paracidovorax citrulli_cm	Ralstonia solanacearum_cm	Clavibacter michiganensis_cm	Verticillium dahliae_class	Phytophthora nicotianae_class	Genus	Phylum
SRL684	0	0	0	0	Space-limiting	Space-limiting	Bacillus	Firmicutes
SRL689	0.4	0.1	0.1	0.4	1	1	Brevibacillus	Firmicutes
SRL690	0	0	0	0	0	0	Brevundimonas	Pseudomonadota
SRL691	0	0	0	0	0	0	Pseudomonas	Pseudomonadota
SRL698	0	0	0	0	0	1	Peribacillus	Firmicutes
SRL699	0	0	0	0	1	0.5	Pseudomonas	Pseudomonadota
SRL711	0	0	0	0	0	0	Pseudomonas	Pseudomonadota
SRL712	0	0	0	0	1	0	Pseudomonas	Pseudomonadota
SRL713	0	0	0	0	1	1	Bacillus	Firmicutes
SRL726	0	0	0	0	Space-limiting	Space-limiting	Bacillus	Firmicutes
SRL727	0	0	0	0	Space-limiting	1	Bacillus	Firmicutes
SRL728	0	0	0	0	0.5	1	Bacillus	Firmicutes
SRL729	0	0	0	0	Space-limiting	1	Bacillus	Firmicutes
SRL730	0	0	0	0	1	1	Bacillus	Firmicutes
SRL740	0	0	0	0	__	__	Streptomyces	Actinomycetota
SRL742	0	0	0	0	__	__	Streptomyces	Actinomycetota
SRL764	0.3	0.15	0.2	0.2	1	1	Brevibacillus	Firmicutes
SRL765	0	0	0	0	Space-limiting	0	Bacillus	Firmicutes
SRL766	0	0	0	0.05	1	Space-limiting	Bacillus	Firmicutes
SRL767	0	0	0	0	Space-limiting	Space-limiting	Bacillus	Firmicutes
SRL768	0	0	0	0	0.5	1	Bacillus	Firmicutes
SRL769	0	0	0.1	1.2	0	0.5	Pseudomonas	Pseudomonadota
SRL771	0	0	0	0	Space-limiting	1	Bacillus	Firmicutes
SRL772	0	0	0	0	NT	NT	Pseudomonas	Pseudomonadota
SRL773	0	0	0	0	NT	NT	Pseudomonas	Pseudomonadota
SRL774	0	0	0	0	NT	NT	Bacillus	Firmicutes
SRL775	0	0	0	0	NT	NT	Brevundimonas	Pseudomonadota
SRL805	0	0	0	0	Space-limiting	1	Bacillus	Firmicutes
SRL810	0.35	0.15	0.1	0	1	1	Brevibacillus	Firmicutes
SRL813	0.05	0	0	0	NT	NT	Peribacillus	Firmicutes
SRL814	0	0	0	0	NT	NT	Streptomyces	Actinomycetota
SRL818	0	0.05	0	0	0	1	Pseudomonas	Pseudomonadota
SRL820	0.05	0.05	0	0	0	1	Pseudomonas	Pseudomonadota
SRL821	0.1	0	0	0	Space-limiting	Space-limiting	Pseudomonas	Pseudomonadota
SRL823	0.1	0.05	0	0	0	1	Pseudomonas	Pseudomonadota
SRL824	0	0	0	0	NT	NT	Pseudomonas	Pseudomonadota
SRL835	0.4	0.2	0	0.45	1	1	Brevibacillus	Firmicutes
SRL837	0.1	0	0	0.45	1	1	Brevibacillus	Firmicutes
SRL871	0	0.25	0	0.3	NT	NT	Brevibacillus	Firmicutes
SRL879	0	0.05	0	0.3	NT	NT	Brevibacillus	Firmicutes
SRL891	0	0	0	0	NT	NT	Pseudomonas	Pseudomonadota
SRL892	0.1	0	0	0.3	NT	NT	Stutzerimonas	Pseudomonadota
SRL917	0.4	0.15	0.2	0.2	Space-limiting	Space-limiting	Pseudomonas	Pseudomonadota
SRL924	0	0	0	0	NT	NT	Variovorax	Pseudomonadota
SRL925	0	0	0	0	NT	NT	Sphingobacterium	Bacteroidota
SRL934	0	0	0	0	NT	NT	Pseudomonas	Pseudomonadota
SRL936	0	0	0	0	NT	NT	Pseudomonas	Pseudomonadota
SRL937	0.2	0.1	0.3	0	NT	NT	Pseudomonas	Pseudomonadota
SRL969	0.2	0	0.2	0.2	NT	NT	Pseudomonas	Pseudomonadota
SRL973	0	0	0	0	NT	NT	Bacillus	Firmicutes
SRL982	0.1	0.05	0	0.3	NT	NT	Pseudomonas	Pseudomonadota
SRL983	0.45	0.1	0	0.2	NT	NT	Pseudomonas	Pseudomonadota
SRL987	0.05	0.15	0.2	0.4	NT	NT	Brevibacillus	Firmicutes
SRL1020	0	0	0	0	NT	NT	Nocardiopsis	Actinomycetota
SRL1049	0.3	0	0	0.5	NT	NT	Pseudomonas	Pseudomonadota
SRL1126	0.1	0	0	0.1	NT	NT	Pseudomonas	Pseudomonadota
SRL1281	0	0	0	0	NT	NT	Bacillus	Firmicutes
SRL1282	0	0.05	0.05	0	NT	NT	Pseudomonas	Pseudomonadota
SRL1283	0	0	0	0	NT	NT	Stenotrophomonas	Pseudomonadota
SRL1290	0	0	0	0	NT	NT	Stenotrophomonas	Pseudomonadota
SRL1291	0	0	0	0	NT	NT	Bacillus	Firmicutes
SRL1292	0	0	0	0	NT	NT	Streptomyces	Pseudomonadota
SRL1301	0.05	0	0.1	0.3	NT	NT	Brevibacillus	Firmicutes
SRL1302	0.05	0.1	0.2	0.3	NT	NT	Brevibacillus	Firmicutes
SRL1304	0	0	0	0	NT	NT	Variovorax	Pseudomonadota
SRL1312	0	0	0	0	NT	NT	Variovorax	Pseudomonadota
SRL1313	0	0	0	0	NT	NT	Variovorax	Pseudomonadota
SRL1324	0.1	0.1	0	0.2	NT	NT	Pseudomonas	Pseudomonadota
SRL1347	0	0	0	0	NT	NT	Variovorax	Pseudomonadota
SRL1060	0	0	0	0	NT	NT	Streptomyces	Actinomycetota
