## Supplementary Table 4 for "A Thousand Meters Deep: Vertical Profiling of the Subterranean Microbes of Gourgouthakas Cave"

### Sheet: README
Tab	Description
BGC_count_Streptomyces	Count of BGCs in Streptomyces isolates with their similarity confidence with known BGCs based on antiSMASH.
BGC_count_Nocardiopsis	Count of BGCs in Nocardiopsis isolate with their similarity confidence with known BGCs based on antiSMASH.
BGC_count_Aquipseudomonas	Count of BGCs in Aquipseudomonas isolate (SRL917) with their similarity confidence with known BGCs based on antiSMASH.

### Sheet: BGC_count_Streptomyces
IsolateID	Species	BGC_Type	BGC_Count	Similarity
SRL740	Streptomyces sp.	betalactone	1	undefined
SRL740	Streptomyces sp.	terpene-precursor	1	undefined
SRL740	Streptomyces sp.	NRPS	1	undefined
SRL740	Streptomyces sp.	azole-containing-RiPP	1	undefined
SRL740	Streptomyces sp.	NRPS-like	1	low
SRL740	Streptomyces sp.	NI-siderophore	1	high
SRL740	Streptomyces sp.	lanthipeptide-class-iii, lanthipeptide-class-ii	1	undefined
SRL740	Streptomyces sp.	NRPS, PKS-like	1	low
SRL740	Streptomyces sp.	ectoine	1	high
SRL740	Streptomyces sp.	terpene	1	low
SRL740	Streptomyces sp.	T3PKS	1	high
SRL740	Streptomyces sp.	T1PKS, NRPS, NRP-metallophore	1	high
SRL740	Streptomyces sp.	trans-AT-PKS, NRPS, T1PKS, PKS-like	1	high
SRL740	Streptomyces sp.	terpene	1	high
SRL740	Streptomyces sp.	butyrolactone	1	low
SRL740	Streptomyces sp.	ectoine	1	undefined
SRL740	Streptomyces sp.	T2PKS	1	low
SRL740	Streptomyces sp.	lassopeptide	1	high
SRL740	Streptomyces sp.	T1PKS	1	low
SRL740	Streptomyces sp.	lanthipeptide-class-iii	1	high
SRL740	Streptomyces sp.	terpene-precursor	1	undefined
SRL740	Streptomyces sp.	terpene	1	low
SRL740	Streptomyces sp.	NI-siderophore	1	low
SRL740	Streptomyces sp.	hydrogen-cyanide, lanthipeptide-class-i	1	low
SRL740	Streptomyces sp.	NRPS-like	1	medium
SRL740	Streptomyces sp.	RiPP-like	1	low
SRL740	Streptomyces sp.	NRPS, T1PKS, azole-containing-RiPP	1	low
SRL740	Streptomyces sp.	terpene	1	high
SRL740	Streptomyces sp.	T3PKS	1	high
SRL740	Streptomyces sp.	terpene-precursor, melanin	1	high
SRL740	Streptomyces sp.	RiPP-like, NRPS-like	1	high
SRL740	Streptomyces sp.	RiPP-like	1	undefined
SRL740	Streptomyces sp.	NRPS, T1PKS	1	high
SRL740	Streptomyces sp.	terpene	1	medium
SRL740	Streptomyces sp.	NRPS-like, NRPS	1	undefined
SRL740	Streptomyces sp.	prodigiosin	1	medium
SRL740	Streptomyces sp.	arylpolyene, NRPS-like	1	undefined
SRL742	Streptomyces sp.	NRPS, T1PKS, azole-containing-RiPP	1	low
SRL742	Streptomyces sp.	terpene	1	high
SRL742	Streptomyces sp.	T3PKS	1	high
SRL742	Streptomyces sp.	terpene-precursor, melanin	1	high
SRL742	Streptomyces sp.	RiPP-like, NRPS-like	1	high
SRL742	Streptomyces sp.	RiPP-like	1	undefined
SRL742	Streptomyces sp.	NRPS, T1PKS	1	high
SRL742	Streptomyces sp.	terpene	1	medium
SRL742	Streptomyces sp.	arylpolyene, NRPS-like	1	undefined
SRL742	Streptomyces sp.	NRPS, NRPS-like	1	undefined
SRL742	Streptomyces sp.	RiPP-like	1	low
SRL742	Streptomyces sp.	NRPS-like	1	medium
SRL742	Streptomyces sp.	lanthipeptide-class-i, hydrogen-cyanide	1	low
SRL742	Streptomyces sp.	NI-siderophore	1	low
SRL742	Streptomyces sp.	terpene	1	low
SRL742	Streptomyces sp.	terpene-precursor	1	undefined
SRL742	Streptomyces sp.	lanthipeptide-class-iii	1	high
SRL742	Streptomyces sp.	T1PKS	1	low
SRL742	Streptomyces sp.	lassopeptide	1	high
SRL742	Streptomyces sp.	T2PKS	1	low
SRL742	Streptomyces sp.	prodigiosin	1	medium
SRL742	Streptomyces sp.	betalactone	1	undefined
SRL742	Streptomyces sp.	terpene-precursor	1	undefined
SRL742	Streptomyces sp.	NRPS	1	undefined
SRL742	Streptomyces sp.	azole-containing-RiPP	1	undefined
SRL742	Streptomyces sp.	NRPS-like	1	low
SRL742	Streptomyces sp.	NI-siderophore	1	high
SRL742	Streptomyces sp.	lanthipeptide-class-iii, lanthipeptide-class-ii	1	undefined
SRL742	Streptomyces sp.	NRPS, PKS-like	1	low
SRL742	Streptomyces sp.	ectoine	1	high
SRL742	Streptomyces sp.	terpene	1	low
SRL742	Streptomyces sp.	T3PKS	1	high
SRL742	Streptomyces sp.	T1PKS, NRPS, NRP-metallophore	1	high
SRL742	Streptomyces sp.	transAT-PKS, NRPS, T1PKS, PKS-like	1	high
SRL742	Streptomyces sp.	terpene	1	high
SRL742	Streptomyces sp.	butyrolactone	1	low
SRL742	Streptomyces sp.	ectoine	1	undefined
SRL1060	Streptomyces sp.	prodigiosin	1	medium
SRL1060	Streptomyces sp.	lanthipeptide-class-i	1	undefined
SRL1060	Streptomyces sp.	T2PKS	1	low
SRL1060	Streptomyces sp.	lassopeptide	1	high
SRL1060	Streptomyces sp.	T1PKS	1	high
SRL1060	Streptomyces sp.	lanthipeptide-class-iii	1	high
SRL1060	Streptomyces sp.	terpene-precursor	1	undefined
SRL1060	Streptomyces sp.	terpene	1	low
SRL1060	Streptomyces sp.	NI-siderophore	1	low
SRL1060	Streptomyces sp.	hydrogen-cyanide	1	low
SRL1060	Streptomyces sp.	NRPS-like	1	medium
SRL1060	Streptomyces sp.	RiPP-like	1	low
SRL1060	Streptomyces sp.	NRPS-like, NRPS	1	undefined
SRL1060	Streptomyces sp.	NRPS-like, arylpolyene	1	undefined
SRL1060	Streptomyces sp.	terpene	1	medium
SRL1060	Streptomyces sp.	NRPS, T1PKS	1	high
SRL1060	Streptomyces sp.	RiPP-like	1	undefined
SRL1060	Streptomyces sp.	NRPS-like, RiPP-like	1	high
SRL1060	Streptomyces sp.	melanin, terpene-precursor	1	high
SRL1060	Streptomyces sp.	T3PKS	1	high
SRL1060	Streptomyces sp.	terpene	1	high
SRL1060	Streptomyces sp.	NRPS,T1PKS, azole-containing-RiPP	1	low
SRL1060	Streptomyces sp.	terpene	1	undefined
SRL1060	Streptomyces sp.	terpene-precursor	1	undefined
SRL1060	Streptomyces sp.	NRPS	1	undefined
SRL1060	Streptomyces sp.	azole-containing-RiPP	1	undefined
SRL1060	Streptomyces sp.	NRPS-like	1	low
SRL1060	Streptomyces sp.	NI-siderophore	1	high
SRL1060	Streptomyces sp.	lanthipeptide-class-iii, lanthipeptide-class-ii	1	undefined
SRL1060	Streptomyces sp.	NRPS, PKS-like	1	low
SRL1060	Streptomyces sp.	ectoine	1	high
SRL1060	Streptomyces sp.	terpene	1	low
SRL1060	Streptomyces sp.	T3PKS	1	high
SRL1060	Streptomyces sp.	T1PKS, NRPS, NRP-metallophore	1	high
SRL1060	Streptomyces sp.	transAT-PKS, NRPS, T1PKS, PKS-like	1	high
SRL1060	Streptomyces sp.	terpene	1	high
SRL1060	Streptomyces sp.	butyrolactone	1	low
SRL1060	Streptomyces sp.	ectoine	1	undefined
SRL1060	Streptomyces sp.	terpene	1	medium
SRL1060	Streptomyces sp.	CDPS, terpene	1	undefined
SRL1060	Streptomyces sp.	CDPS	1	undefined
SRL1060	Streptomyces sp.	betalactone	1	undefined

### Sheet: BGC_count_Nocardiopsis
IsolateID	Species	BGC_Type	BGC_Count	Similarity
SRL1020	Nocardiopsis sp.	terpene	1	undefined
SRL1020	Nocardiopsis sp.	T1PKS	1	undefined
SRL1020	Nocardiopsis sp.	ectoine	1	medium
SRL1020	Nocardiopsis sp.	T2PKS	1	undefined
SRL1020	Nocardiopsis sp.	lanthipeptide-class-iv	1	low
SRL1020	Nocardiopsis sp.	oligosaccharide, PKS-like,lanthipeptide-class-iii	1	low
SRL1020	Nocardiopsis sp.	lassopeptide	1	medium
SRL1020	Nocardiopsis sp.	thioamide-NRP, HR-T2PKS, butyrolactone	1	undefined
SRL1020	Nocardiopsis sp.	terpene	1	high
SRL1020	Nocardiopsis sp.	guanidinotides	1	undefined
SRL1020	Nocardiopsis sp.	lassopeptide	1	undefined
SRL1020	Nocardiopsis sp.	butyrolactone	1	undefined
SRL1020	Nocardiopsis sp.	NI-siderophore, betalactone	1	high
SRL1020	Nocardiopsis sp.	terpene-precursor	1	undefined
SRL1020	Nocardiopsis sp.	butyrolactone	1	undefined
SRL1020	Nocardiopsis sp.	T3PKS	1	undefined
SRL1020	Nocardiopsis sp.	terpene	1	undefined
SRL1020	Nocardiopsis sp.	RiPP-like	1	undefined
SRL1020	Nocardiopsis sp.	NRPS,lassopeptide	1	low
SRL1020	Nocardiopsis sp.	terpene-precursor	1	undefined
SRL1020	Nocardiopsis sp.	terpene-precursor	1	undefined
SRL1020	Nocardiopsis sp.	T1PKS	1	undefined
SRL1020	Nocardiopsis sp.	RiPP-like	1	undefined
SRL1020	Nocardiopsis sp.	NRP-metallophore, NRPS, T1PKS	1	medium
SRL1020	Nocardiopsis sp.	phosphonate	1	undefined
SRL1020	Nocardiopsis sp.	NRPS-like	1	high

### Sheet: BGC_count_Aquipseudomonas
IsolateID	Species	BGC_Type	BGC_Count	Similarity
SRL917	Aquipseudomonas paracarnis	NRP-metallophore, NRPS, NRPS-like	1	high
SRL917	Aquipseudomonas paracarnis	RiPP-like	1	undefined
SRL917	Aquipseudomonas paracarnis	NRPS-like, NRP-metallophore, NRPS, hydrogen-cyanide	1	undefined
SRL917	Aquipseudomonas paracarnis	betalactone	1	undefined
SRL917	Aquipseudomonas paracarnis	azole-containing-RiPP	1	low
SRL917	Aquipseudomonas paracarnis	NAGGN	1	undefined
SRL917	Aquipseudomonas paracarnis	NRPS	1	undefined
SRL917	Aquipseudomonas paracarnis	NI-siderophore	1	undefined
SRL917	Aquipseudomonas paracarnis	arylpolyene	1	low
SRL917	Aquipseudomonas paracarnis	NRPS-like	1	low
SRL917	Aquipseudomonas paracarnis	RiPP-like	1	undefined
SRL917	Aquipseudomonas paracarnis	redox-cofactor	1	undefined
SRL917	Aquipseudomonas paracarnis	terpene-precursor	1	undefined
SRL917	Aquipseudomonas paracarnis	RiPP-like	1	undefined
SRL917	Aquipseudomonas paracarnis	phosphonate	1	undefined
