## Supplementary Table 6 for "A Thousand Meters Deep: Vertical Profiling of the Subterranean Microbes of Gourgouthakas Cave"

### Sheet: disease severity (%)
Botrytis cinerea suppression in cutted tomato (Belladona F1) plant leaves with biological agents
1st Symptoms Monitoring - 1 Day from disease infection (04/12/2025) - 1 DPI
	Control	B. cinerea	B.c.+SRL917	B.c.+X
1	0	3.5	3.5	3.5
2	0	3.5	3.5	3.5
3	0	3.5	3.5	3.5
4	0	3.5	3.5	3.5
5	0	3.5	3.5	3.5
6	0	3.5	3.5	3.5
7	0	3.5	3.5	3.5
8	0	3.5	3.5	3.5
9	0	3.5	3.5	3.5
10	0	3.5	3.5	3.5
11	0	3.5	3.5	3.5
12	0	3.5	3.5	3.5
13	0	3.5	3.5	3.5
14	0	3.5	3.5	3.5
15	0	3.5	3.5	3.5
16	0	3.5	3.5	3.5
17	0	3.5	3.5	3.5
18	0	3.5	3.5	3.5
19	0	3.5	3.5	3.5
20	0	3.5	3.5	3.5
Mean	0	3.5	3.5	3.5
St. Deviation	0	0	0	0
St. Error	0	0	0	0
2nd Symptoms Monitoring - 2 Days from disease infection (05/12/2025) - 2 DPI
	Control	B. cinerea	B.c.+SRL917	B.c.+X
1	0	4	3.5	5
2	0	4	3.5	3.5
3	0	6.5	3.5	6
4	0	5	3.5	4.5
5	0	5	3.5	4.5
6	0	4	3.5	4.5
7	0	4	3.5	4.5
8	0	4	3.5	4.5
9	0	5.5	3.5	5
10	0	7	3.5	5
11	0	7	3.5	3.5
12	0	7	3.5	4
13	0	4.5	3.5	3.5
14	0	4.5	3.5	3.5
15	0	4.5	3.5	3.5
16	0	7	3.5	3.5
17	0	6	3.5	3.5
18	0	4.5	3.5	3.5
19	0	4.5	3.5	3.5
20	0	6.5	3.5	3.5
Mean	0	5.25	3.5	4.125
St. Deviation	0	1.18655	0	0.741176
St. Error	0	0.26532	0	0.165732
3rd Symptoms Monitoring - 3 Days from disease infection (06/12/2025) - 3 DPI
	Control	B. cinerea	B.c.+SRL917	B.c.+X
1	0	11	3.5	9
2	0	13.5	3.5	10.5
3	0	6.5	3.5	15.5
4	0	17.5	3.5	8
5	0	17	3.5	5.5
6	0	12.5	3.5	5.5
7	0	9	3.5	7
8	0	5	3.5	7
9	0	17	3.5	13.5
10	0	20	3.5	12
11	0	18	3.5	8
12	0	15	3.5	10
13	0	10.5	3.5	7
14	0	16	3.5	6.5
15	0	10	3.5	13.5
16	0	15	3.5	12.5
17	0	14.5	3.5	11.5
18	0	10	3.5	4.5
19	0	4.5	3.5	3.5
20	0	17	3.5	3.5
Mean	0	12.975	3.5	8.7
St. Deviation	0	4.49993	0	3.5333
St. Error	0	1.00621	0	0.79007
4th Symptoms Monitoring - 4 Days from disease infection (07/12/2025) - 4 DPI
	Control	B. cinerea	B.c.+SRL917	B.c.+X
1	0	20	4	14
2	0	21	4	15.5
3	0	4	4	21
4	0	22.5	4	14
5	0	20	4	8
6	0	18	4	9.5
7	0	13	4	10.5
8	0	10	4	12
9	0	25	4	17.5
10	0	24	4.5	15
11	0	22.5	4	14
12	0	19	4	20
13	0	17	5	10
14	0	18	4	10
15	0	14.5	4	16
16	0	22	4	13
17	0	22.5	4	16
18	0	13	4	8.5
19	0	4.5	4	5.5
20	0	21	9	5
Mean	0	17.575	4.325	12.75
St. Deviation	0	6.02904	1.12712	4.39048
St. Error	0	1.34813	0.252031	0.981741
5th Symptoms Monitoring - 5 Days from disease infection (08/12/2025) - 5 DPI
	Control	B. cinerea	B.c.+SRL917	B.c.+X
1	0	30.5	4	25
2	0	36	4	22.5
3	0	4	4	35
4	0	28.5	4	22.5
5	0	28.5	4	17.5
6	0	27.5	5	17.5
7	0	22.5	5	20
8	0	10	4	17.5
9	0	23.5	4	25
10	0	25	5	22.5
11	0	27.5	4.5	25
12	0	22.5	4	22.5
13	0	22.5	10	17.5
14	0	25	5	15
15	0	22.5	4	22.5
16	0	22.5	4	17.5
17	0	27.5	4.5	25
18	0	17.5	4	10
19	0	10	4	10
20	0	21	12.5	10
Mean	0	22.725	4.975	20
St. Deviation	0	7.56633	2.22116	6.12372
St. Error	0	1.69188	0.496667	1.36931
6th Symptoms Monitoring - 6 Days from disease infection (09/12/2025) - 6 DPI
	Control	B. cinerea	B.c.+SRL917	B.c.+X
1	0	37.5	4	30
2	0	35	4	25
3	0	4	4	35
4	0	35	4	25
5	0	32.5	4	20
6	0	30	10	25
7	0	30	15	25
8	0	22.5	5	25
9	0	40	10	30
10	0	40	5	30
11	0	52.5	5	35
12	0	27.5	5	25
13	0	30	20	30
14	0	27.5	10	20
15	0	30	4	30
16	0	30	4	17.5
17	0	30	5	30
18	0	27.5	5	15
19	0	20	5	25
20	0	30	30	20
Mean	0	30.575	7.9	25.875
St. Deviation	0	9.35594	6.74264	5.45767
St. Error	0	2.09205	1.5077	1.22037
Διάμετρος κηλίδας (mm) - Means							Διάμετρος κηλίδας (mm) - St. Error
		Control	B. cinerea	B.c.+SRL917	B.c.+X			Control	B. cinerea	B.c.+SRL917	B.c.+X
Ημέρες από τη μόλυνση	1	0	3.5	3.5	3.5		1	0	0	0	0
	2	0	5.25	3.5	4.125		2	0	0.26532	0	0.165732
	3	0	12.975	3.5	8.7		3	0	1.00621	0	0.79007
	4	0	17.575	4.325	12.75		4	0	1.34813	0.252031	0.981741
	5	0	22.725	4.975	20		5	0	1.69188	0.496667	1.36931
	6	0	30.575	7.9	25.875		6	0	2.09205	1.5077	1.22037

### Sheet: AUDPC
	1 d.p.i.	2 d.p.i.	3 d.p.i.	4 d.p.i.	5 d.p.i.	6 d.p.i.	AUDPC	Mean	St. Deviation	St. Error
Control	0	0	0	0	0	0	0	0	0	0
Control	0	0	0	0	0	0	0
Control	0	0	0	0	0	0	0
Control	0	0	0	0	0	0	0
Control	0	0	0	0	0	0	0
Control	0	0	0	0	0	0	0
Control	0	0	0	0	0	0	0
Control	0	0	0	0	0	0	0
Control	0	0	0	0	0	0	0
Control	0	0	0	0	0	0	0
Control	0	0	0	0	0	0	0
Control	0	0	0	0	0	0	0
Control	0	0	0	0	0	0	0
Control	0	0	0	0	0	0	0
Control	0	0	0	0	0	0	0
Control	0	0	0	0	0	0	0
Control	0	0	0	0	0	0	0
Control	0	0	0	0	0	0	0
Control	0	0	0	0	0	0	0
Control	0	0	0	0	0	0	0
B. cinerea	3.5	4	11	20	30.5	37.5	87.75	77.3125	21.0963	4.71727
B. cinerea	3.5	4	13.5	21	36	35	95.5
B. cinerea	3.5	6.5	6.5	4	4	4	26.5
B. cinerea	3.5	5	17.5	22.5	28.5	35	94.5
B. cinerea	3.5	5	17	20	28.5	32.5	90.25
B. cinerea	3.5	4	12.5	18	27.5	30	80.5
B. cinerea	3.5	4	9	13	22.5	30	67
B. cinerea	3.5	4	5	10	10	22.5	43.75
B. cinerea	3.5	5.5	17	25	23.5	40	94.5
B. cinerea	3.5	7	20	24	25	40	99.5
B. cinerea	3.5	7	18	22.5	27.5	52.5	104.75
B. cinerea	3.5	7	15	19	22.5	27.5	80.75
B. cinerea	3.5	4.5	10.5	17	22.5	30	73
B. cinerea	3.5	4.5	16	18	25	27.5	80.75
B. cinerea	3.5	4.5	10	14.5	22.5	30	70
B. cinerea	3.5	7	15	22	22.5	30	85
B. cinerea	3.5	6	14.5	22.5	27.5	30	89
B. cinerea	3.5	4.5	10	13	17.5	27.5	62.25
B. cinerea	3.5	4.5	4.5	4.5	10	20	37
B. cinerea	3.5	6.5	17	21	21	30	84
B.c.+SRL917	3.5	3.5	3.5	4	4	4	20.5	23.75	6.51415	1.45661
B.c.+SRL917	3.5	3.5	3.5	4	4	4	20.5
B.c.+SRL917	3.5	3.5	3.5	4	4	4	20.5
B.c.+SRL917	3.5	3.5	3.5	4	4	4	20.5
B.c.+SRL917	3.5	3.5	3.5	4	4	4	20.5
B.c.+SRL917	3.5	3.5	3.5	4	5	10	24.5
B.c.+SRL917	3.5	3.5	3.5	4	5	15	27
B.c.+SRL917	3.5	3.5	3.5	4	4	5	21
B.c.+SRL917	3.5	3.5	3.5	4	4	10	23.5
B.c.+SRL917	3.5	3.5	3.5	4.5	5	5	22.5
B.c.+SRL917	3.5	3.5	3.5	4	4.5	5	21.5
B.c.+SRL917	3.5	3.5	3.5	4	4	5	21
B.c.+SRL917	3.5	3.5	3.5	5	10	20	35.5
B.c.+SRL917	3.5	3.5	3.5	4	5	10	24.5
B.c.+SRL917	3.5	3.5	3.5	4	4	4	20.5
B.c.+SRL917	3.5	3.5	3.5	4	4	4	20.5
B.c.+SRL917	3.5	3.5	3.5	4	4.5	5	21.5
B.c.+SRL917	3.5	3.5	3.5	4	4	5	21
B.c.+SRL917	3.5	3.5	3.5	4	4	5	21
B.c.+SRL917	3.5	3.5	3.5	9	12.5	30	47
B.c.+X	3.5	5	9	14	25	30	71.5	62.0125	15.8352	3.54086
B.c.+X	3.5	3.5	10.5	15.5	22.5	25	68
B.c.+X	3.5	6	15.5	21	35	35	98.5
B.c.+X	3.5	4.5	8	14	22.5	25	65
B.c.+X	3.5	4.5	5.5	8	17.5	20	49
B.c.+X	3.5	4.5	5.5	9.5	17.5	25	53
B.c.+X	3.5	4.5	7	10.5	20	25	58
B.c.+X	3.5	4.5	7	12	17.5	25	57
B.c.+X	3.5	5	13.5	17.5	25	30	79.5
B.c.+X	3.5	5	12	15	22.5	30	73
B.c.+X	3.5	3.5	8	14	25	35	71.5
B.c.+X	3.5	4	10	20	22.5	25	72.5
B.c.+X	3.5	3.5	7	10	17.5	30	56.5
B.c.+X	3.5	3.5	6.5	10	15	20	48.5
B.c.+X	3.5	3.5	13.5	16	22.5	30	74
B.c.+X	3.5	3.5	12.5	13	17.5	17.5	58.75
B.c.+X	3.5	3.5	11.5	16	25	30	74.5
B.c.+X	3.5	3.5	4.5	8.5	10	15	37.5
B.c.+X	3.5	3.5	3.5	5.5	10	25	38.5
B.c.+X	3.5	3.5	3.5	5	10	20	35.5
AUDPC
	B. cinerea	B.c.+X	B.c.+SRL917	Control
Mean	77.3125	62.0125	23.75	0
St. Error	4.71727	3.54086	1.45661	0

### Sheet: raw
	1 d.p.i.	2 d.p.i.	3 d.p.i.	4 d.p.i.	5 d.p.i.	6 d.p.i.	AUDPC
Control	0	0	0	0	0	0	0
Control	0	0	0	0	0	0	0
Control	0	0	0	0	0	0	0
Control	0	0	0	0	0	0	0
Control	0	0	0	0	0	0	0
Control	0	0	0	0	0	0	0
Control	0	0	0	0	0	0	0
Control	0	0	0	0	0	0	0
Control	0	0	0	0	0	0	0
Control	0	0	0	0	0	0	0
Control	0	0	0	0	0	0	0
Control	0	0	0	0	0	0	0
Control	0	0	0	0	0	0	0
Control	0	0	0	0	0	0	0
Control	0	0	0	0	0	0	0
Control	0	0	0	0	0	0	0
Control	0	0	0	0	0	0	0
Control	0	0	0	0	0	0	0
Control	0	0	0	0	0	0	0
Control	0	0	0	0	0	0	0
B. cinerea	3.5	4	11	20	30.5	37.5	87.75
B. cinerea	3.5	4	13.5	21	36	35	95.5
B. cinerea	3.5	6.5	6.5	4	4	4	26.5
B. cinerea	3.5	5	17.5	22.5	28.5	35	94.5
B. cinerea	3.5	5	17	20	28.5	32.5	90.25
B. cinerea	3.5	4	12.5	18	27.5	30	80.5
B. cinerea	3.5	4	9	13	22.5	30	67
B. cinerea	3.5	4	5	10	10	22.5	43.75
B. cinerea	3.5	5.5	17	25	23.5	40	94.5
B. cinerea	3.5	7	20	24	25	40	99.5
B. cinerea	3.5	7	18	22.5	27.5	52.5	104.75
B. cinerea	3.5	7	15	19	22.5	27.5	80.75
B. cinerea	3.5	4.5	10.5	17	22.5	30	73
B. cinerea	3.5	4.5	16	18	25	27.5	80.75
B. cinerea	3.5	4.5	10	14.5	22.5	30	70
B. cinerea	3.5	7	15	22	22.5	30	85
B. cinerea	3.5	6	14.5	22.5	27.5	30	89
B. cinerea	3.5	4.5	10	13	17.5	27.5	62.25
B. cinerea	3.5	4.5	4.5	4.5	10	20	37
B. cinerea	3.5	6.5	17	21	21	30	84
B.c.+SRL917	3.5	3.5	3.5	4	4	4	20.5
B.c.+SRL917	3.5	3.5	3.5	4	4	4	20.5
B.c.+SRL917	3.5	3.5	3.5	4	4	4	20.5
B.c.+SRL917	3.5	3.5	3.5	4	4	4	20.5
B.c.+SRL917	3.5	3.5	3.5	4	4	4	20.5
B.c.+SRL917	3.5	3.5	3.5	4	5	10	24.5
B.c.+SRL917	3.5	3.5	3.5	4	5	15	27
B.c.+SRL917	3.5	3.5	3.5	4	4	5	21
B.c.+SRL917	3.5	3.5	3.5	4	4	10	23.5
B.c.+SRL917	3.5	3.5	3.5	4.5	5	5	22.5
B.c.+SRL917	3.5	3.5	3.5	4	4.5	5	21.5
B.c.+SRL917	3.5	3.5	3.5	4	4	5	21
B.c.+SRL917	3.5	3.5	3.5	5	10	20	35.5
B.c.+SRL917	3.5	3.5	3.5	4	5	10	24.5
B.c.+SRL917	3.5	3.5	3.5	4	4	4	20.5
B.c.+SRL917	3.5	3.5	3.5	4	4	4	20.5
B.c.+SRL917	3.5	3.5	3.5	4	4.5	5	21.5
B.c.+SRL917	3.5	3.5	3.5	4	4	5	21
B.c.+SRL917	3.5	3.5	3.5	4	4	5	21
B.c.+SRL917	3.5	3.5	3.5	9	12.5	30	47
B.c.+X	3.5	5	9	14	25	30	71.5
B.c.+X	3.5	3.5	10.5	15.5	22.5	25	68
B.c.+X	3.5	6	15.5	21	35	35	98.5
B.c.+X	3.5	4.5	8	14	22.5	25	65
B.c.+X	3.5	4.5	5.5	8	17.5	20	49
B.c.+X	3.5	4.5	5.5	9.5	17.5	25	53
B.c.+X	3.5	4.5	7	10.5	20	25	58
B.c.+X	3.5	4.5	7	12	17.5	25	57
B.c.+X	3.5	5	13.5	17.5	25	30	79.5
B.c.+X	3.5	5	12	15	22.5	30	73
B.c.+X	3.5	3.5	8	14	25	35	71.5
B.c.+X	3.5	4	10	20	22.5	25	72.5
B.c.+X	3.5	3.5	7	10	17.5	30	56.5
B.c.+X	3.5	3.5	6.5	10	15	20	48.5
B.c.+X	3.5	3.5	13.5	16	22.5	30	74
B.c.+X	3.5	3.5	12.5	13	17.5	17.5	58.75
B.c.+X	3.5	3.5	11.5	16	25	30	74.5
B.c.+X	3.5	3.5	4.5	8.5	10	15	37.5
B.c.+X	3.5	3.5	3.5	5.5	10	25	38.5
B.c.+X	3.5	3.5	3.5	5	10	20	35.5
